# Deubiquitinase USP-14 controls intestinal distension-induced immune activation in *Caenorhabditis elegans* via Wnt/β-catenin signaling

**DOI:** 10.1101/2025.11.25.690479

**Authors:** Annesha Ghosh, Jogender Singh

**Affiliations:** Department of Biological Sciences, Indian Institute of Science Education and Research, Mohali, Punjab, 140306, India

**Keywords:** Deubiquitinase, gut distension, innate immunity, USP-14, Wnt signaling

## Abstract

Pathogen infections disrupt multiple host cellular processes, and hosts have consequently evolved mechanisms to detect these perturbations and initiate appropriate immune responses. In *Caenorhabditis elegans*, gut distension caused by bacterial colonization is known to activate innate immunity, yet the molecular mechanisms linking intestinal distension to immune activation remain poorly understood. Here, we perform a forward genetic screen to identify suppressors of intestinal distension-induced immune activation in *C. elegans*. This screen identifies a loss-of-function mutation in the gene encoding the deubiquitinase (DUB) USP-14 as a potent suppressor of immune activation triggered by gut distension. We show that *usp-14* knockout mutants exhibit increased sensitivity to the bacterial pathogens *Pseudomonas aeruginosa* and *Staphylococcus aureus*. Global transcriptomic profiling further demonstrates that USP-14 modulates innate immune responses induced by intestinal distension. Epistasis analyses establish that USP-14 functions through the Wnt/β-catenin signaling pathway to regulate these immune responses. Together, our findings reveal a previously unrecognized role for the conserved DUB USP-14 in host immunity, providing a foundation for future studies investigating how USP-14 modulates immune signaling.
