## Supplementary material for "Deubiquitinase USP-14 controls intestinal distension-induced immune activation in *Caenorhabditis elegans* via Wnt/β-catenin signaling": Table S3

### Sheet: Data information
						This table includes data of genes upregulated (more than 2 fold) or downregulated (more than 2 fold) in usp-14(tm1481) versus N2 (wild-type) grown on the empty vector control. Only genes with p<0.01 are included.

### Sheet: Upregulated_usp-14(tm1481) 
WormBase gene ID	Gene name	GeneID	Base mean	StdErr	Wald-Stats	P-value	P-adj		N2_EV_1	N2_EV_2	N2_EV_3	usp-14(tm1481)_EV_1	usp-14(tm1481)_EV_2	usp-14(tm1481)_EV_3		Fold change (usp-14(tm1481)/N2)
WBGene00015230	tag-344	B0511.4	32.5958	1.12457	5.87726	4.17e-09	6.99e-07		1.88763	0	0	90.4307	36.1054	67.1509		102.609
WBGene00015229	fbxa-125	B0511.3	20.5459	0.972611	5.47875	4.28e-08	5.57e-06		0.943815	1.10853	0.934012	53.4942	24.3319	42.4631		40.2796
WBGene00018997	F57B9.3	F57B9.3	12.3429	0.912603	3.90434	9.45e-05	0.00432847		0.943815	0	4.67006	21.6524	32.9658	13.8252		12.1918
WBGene00015236	B0511.11	B0511.11	298.009	0.263023	13.0276	8.53e-39	2.61e-35		47.1907	64.2946	41.0965	667.404	377.536	590.533		10.7187
WBGene00000738	col-165	F14H12.1	70.295	0.50752	6.57658	4.81e-11	1.18e-08		20.7639	7.75969	9.34012	85.336	220.557	78.0136		10.1392
WBGene00045401	eol-1	T26F2.3	17.1897	0.673109	4.83924	1.3e-06	0.000109951		5.66289	1.10853	2.80204	30.5681	31.396	31.6004		9.77333
WBGene00008850	F15B9.6	F15B9.6	44.0217	0.424618	7.5365	4.83e-14	1.92e-11		7.55052	9.97675	8.40611	94.2517	65.9315	78.0136		9.18495
WBGene00009041	cut-3	F22B5.3	33.9775	0.55857	5.64319	1.67e-08	2.46e-06		8.49433	6.65117	5.60407	38.2101	100.467	44.4381		8.82502
WBGene00007097	B0024.4	B0024.4	18.8125	0.676889	4.58986	4.44e-06	0.000328816		6.6067	2.21706	2.80204	24.1998	26.6866	50.3632		8.70904
WBGene00019148	H03E18.1	H03E18.1	35.9543	0.497435	6.24313	4.29e-10	8.88e-08		6.6067	4.43411	11.2081	47.1258	60.4372	85.9137		8.69599
WBGene00012728	Y39G8B.9	Y39G8B.9	28.4152	0.557421	5.53313	3.15e-08	4.23e-06		4.71907	6.65117	6.53808	76.4203	41.5996	34.563		8.52022
WBGene00016022	C23H3.9	C23H3.9	159.934	0.335955	8.71828	2.82e-18	2.3e-15		56.6289	16.6279	37.3605	231.808	275.5	341.68		7.675
WBGene00003734	nhx-6	F58E1.6	12.907	0.799095	3.702	0.000213911	0.00810079		2.83144	3.32558	2.80204	11.463	39.245	17.7752		7.64402
WBGene00016845	C50F7.5	C50F7.5	124.075	0.401426	6.86535	6.63e-12	1.8e-09		44.3593	31.0388	20.5483	278.934	266.866	102.701		6.759
WBGene00021338	Y34F4.3	Y34F4.3	31.6986	0.493313	5.33252	9.69e-08	1.13e-05		4.71907	6.65117	14.9442	47.1258	56.5127	60.2383		6.22764
WBGene00000650	col-74	ZK1248.2	63.3699	0.425416	6.13234	8.66e-10	1.68e-07		23.5954	12.1938	17.7462	72.5993	167.183	86.9012		6.1022
WBGene00001786	gst-38	F35E8.8	189.951	0.302387	8.2201	2.03e-16	1.31e-13		46.2469	72.0543	55.1067	296.765	455.241	214.29		5.57239
WBGene00000031	abu-8	C03A7.14	15.2042	0.641957	3.70525	0.000211179	0.00803056		6.6067	3.32558	4.67006	21.6524	20.4074	34.563		5.24729
WBGene00006651	tts-2	R05H5.8	37.1261	0.486098	4.80918	1.52e-06	0.000125827		20.7639	5.54264	10.2741	45.8522	76.1352	64.1884		5.08945
WBGene00015340	C02E7.7	C02E7.7	61.5308	0.556817	4.07529	4.6e-05	0.00244341		30.2021	14.4109	18.6802	49.6732	51.8033	204.415		4.83294
WBGene00000641	col-65	K08C9.4	63.8273	0.488447	4.59376	4.35e-06	0.000324695		29.2583	18.845	18.6802	47.1258	82.4144	186.64		4.73441
WBGene00004056	pmk-2	F42G8.3	299.02	0.176525	12.6166	1.71e-36	4.18e-33		117.033	99.7675	99.0052	480.174	551.784	446.356		4.68109
WBGene00012604	nspe-2	Y38E10A.26	33.8264	0.498567	4.39414	1.11e-05	0.000715977		8.49433	13.3023	14.9442	28.0208	69.0711	69.1259		4.52406
WBGene00044772	T23E7.6	T23E7.6	40.7183	0.511092	4.20767	2.58e-05	0.00146793		20.7639	16.6279	7.47209	96.799	69.0711	33.5755		4.44557
WBGene00004057	pmk-3	F42G8.4	494.194	0.149707	14.1832	1.16e-45	7.12e-42		181.212	175.147	197.076	798.592	889.291	723.847		4.35774
WBGene00016809	C50D2.6	C50D2.6	219.695	0.241184	8.5567	1.16e-17	8.88e-15		100.044	53.2093	99.9393	393.564	348.495	322.917		4.20619
WBGene00012593	nspe-7	Y38E10A.15	36.5606	0.48735	4.13501	3.55e-05	0.00197342		23.5954	5.54264	14.0102	61.1362	70.6409	44.4381		4.08395
WBGene00001156	ech-7	Y105E8A.4	3494.96	0.148848	13.5306	1.03e-41	4.21e-38		1307.18	1479.88	1375.8	4474.41	5851.42	6481.05		4.03733
WBGene00194695	B0462.5	B0462.5	42.578	0.372519	5.31085	1.09e-07	1.25e-05		16.0449	17.7364	17.7462	77.6939	54.158	72.0885		3.95789
WBGene00010980	R02D5.7	R02D5.7	28.2855	0.441039	4.31961	1.56e-05	0.000946508		12.2696	14.4109	9.34012	38.2101	47.0939	48.3882		3.71155
WBGene00015339	C02E7.6	C02E7.6	103.876	0.345759	5.44275	5.25e-08	6.62e-06		62.2918	32.1473	38.2945	124.82	132.648	233.053		3.69553
WBGene00044644	B0205.13	B0205.13	102.205	0.415157	4.49476	6.96e-06	0.000468102		24.5392	50.9923	56.9747	75.1466	196.225	209.353		3.62794
WBGene00001753	gst-5	R03D7.6	477.989	0.161416	10.6451	1.84e-26	3.21e-23		222.74	253.853	192.406	806.234	740.945	651.759		3.2869
WBGene00007440	C08E8.4	C08E8.4	59.2058	0.315234	5.45278	4.96e-08	6.32e-06		22.6516	34.3644	26.1523	92.978	98.1124	80.9761		3.27128
WBGene00019563	K09C6.9	K09C6.9	193.216	0.193596	8.73051	2.54e-18	2.22e-15		87.7748	95.3334	91.5331	298.039	328.873	257.741		3.22112
WBGene00004174	abu-14	ZK1067.7	58.8781	0.427154	3.92448	8.69e-05	0.00405796		45.3031	21.062	17.7462	63.6836	80.0597	125.414		3.20001
WBGene00020237	phat-4	T05B4.3	46.5507	0.400518	4.1861	2.84e-05	0.00159965		18.8763	25.4961	22.4163	50.9469	58.8674	102.701		3.18191
WBGene00006539	tbb-6	T04H1.9	189.754	0.213311	7.62733	2.4e-14	1.09e-11		98.1567	94.2249	86.8631	225.44	325.733	308.104		3.07715
WBGene00009983	cut-2	F53F1.5	190.303	0.253647	6.249	4.13e-10	8.71e-08		127.415	59.8605	97.1372	301.86	277.069	278.479		3.01466
WBGene00013559	Y75B8A.28	Y75B8A.28	133.475	0.214712	7.41649	1.2e-13	4.2e-11		72.6737	70.9458	56.0407	199.966	197.795	203.428		3.01106
WBGene00007515	C10C6.7	C10C6.7	211.127	0.297753	5.34871	8.86e-08	1.06e-05		78.3366	158.519	79.391	374.459	343.001	233.053		3.0056
WBGene00010822	M01G12.9	M01G12.9	117.778	0.221407	7.12845	1.02e-12	3.18e-10		61.348	57.6434	57.9087	192.324	165.614	171.827		2.99471
WBGene00045457	F33H12.7	F33H12.7	64.4732	0.330171	4.78424	1.72e-06	0.000140902		21.7077	33.2558	42.0305	89.157	87.1238	113.564		2.98827
WBGene00018931	ugt-52	F56B3.7	50.2571	0.370733	4.1113	3.93e-05	0.00214201		30.2021	19.9535	27.0863	99.3464	70.6409	54.3132		2.90387
WBGene00008577	F08G2.5	F08G2.5	66.6314	0.391111	3.85625	0.000115142	0.00506624		50.0222	31.0388	22.4163	141.378	76.9201	78.0136		2.86354
WBGene00012591	nspe-1	Y38E10A.13	97.441	0.384495	3.95848	7.54e-05	0.00364685		42.4717	58.752	50.4366	64.9572	169.538	198.49		2.85497
WBGene00021487	comt-3	Y40B10A.2	683.583	0.122501	12.3191	7.15e-35	1.46e-31		357.706	336.992	371.737	950.159	1050.98	1033.93		2.84599
WBGene00012961	Y47H10A.5	Y47H10A.5	88.9943	0.271862	5.4935	3.94e-08	5.18e-06		48.1346	33.2558	57.9087	135.009	130.293	129.364		2.83323
WBGene00020878	T28A11.16	T28A11.16	40.0244	0.40355	3.7607	0.000169436	0.00680784		17.9325	29.9302	14.9442	45.8522	68.2862	63.2009		2.82356
WBGene00010573	chtb-1	K04H4.2	50.1551	0.362542	4.11769	3.83e-05	0.00210857		34.9211	17.7364	26.1523	61.1362	87.9087	73.076		2.81844
WBGene00007303	rnh-1.3	C04F12.9	315.905	0.210878	6.97384	3.08e-12	9.2e-10		184.988	179.581	139.168	348.986	532.162	510.544		2.76274
WBGene00002188	kgb-2	ZC416.4	39.4575	0.402173	3.6356	0.000277333	0.00991913		16.0449	21.062	26.1523	40.7575	59.6523	73.076		2.74246
WBGene00018356	islo-1	F42G8.5	88.1745	0.253002	5.66386	1.48e-08	2.21e-06		52.8536	42.1241	47.6346	138.83	131.078	116.527		2.70969
WBGene00006533	tba-7	T28D6.2	256.513	0.188943	7.45656	8.88e-14	3.2e-11		126.471	144.109	151.31	305.681	398.729	412.781		2.64806
WBGene00045416	Y37H2A.14	Y37H2A.14	113.424	0.356154	3.93484	8.33e-05	0.00394697		43.4155	57.6434	85.9291	106.988	143.637	242.928		2.63949
WBGene00019597	K09H9.5	K09H9.5	54.8095	0.337808	4.04982	5.13e-05	0.00260343		32.0897	32.1473	28.0204	56.0415	84.7691	95.7888		2.56456
WBGene00019368	txt-4	K03H6.2	207.7	0.316189	4.28378	1.84e-05	0.00106521		106.651	156.302	87.7971	375.733	350.85	168.865		2.55295
WBGene00019978	hacd-1	R09B5.6	1414.9	0.17346	7.75639	8.74e-15	4.28e-12		961.747	628.535	805.118	2335.91	1784.08	1974.04		2.54405
WBGene00018971	clec-67	F56D6.2	266.808	0.285422	4.65525	3.24e-06	0.000250513		100.044	211.729	144.772	440.69	437.974	265.641		2.50645
WBGene00018353	fbxa-182	F42G2.4	70.7471	0.270568	4.87634	1.08e-06	9.51e-05		43.4155	36.5814	41.0965	105.715	94.9728	102.701		2.50541
WBGene00009515	clec-170	F38A1.1	43.0712	0.344637	3.76692	0.000165276	0.00669908		28.3144	21.062	25.2183	56.0415	59.6523	68.1384		2.46441
WBGene00009429	irg-5	F35E12.5	1803.24	0.225323	5.67797	1.36e-08	2.06e-06		870.197	759.341	1526.18	2543.52	2341.35	2778.86		2.42853
WBGene00007867	C32H11.4	C32H11.4	188.261	0.262865	4.85045	1.23e-06	0.000105367		112.314	125.264	92.4672	351.533	265.296	182.69		2.42246
WBGene00006650	tts-1	F09E10.11	2262.2	0.127096	9.6641	4.28e-22	5.82e-19		1203.36	1549.72	1309.48	2990.58	3383.7	3136.34		2.34104
WBGene00004055	pmk-1	B0218.3	485.662	0.135994	8.88482	6.4e-19	6.02e-16		315.234	260.504	303.554	682.688	684.432	667.559		2.314
WBGene00000708	col-135	M199.5	1335.69	0.196056	6.1329	8.63e-10	1.68e-07		661.614	671.768	1093.73	1846.82	2048.59	1691.61		2.30192
WBGene00001768	gst-20	Y48E1B.10	310.605	0.180785	6.59381	4.29e-11	1.07e-08		201.033	192.884	174.66	362.996	509.399	422.656		2.27771
WBGene00010470	cdr-4	K01D12.11	404.221	0.17934	6.64252	3.08e-11	8.03e-09		204.808	279.349	255.919	469.985	602.018	613.246		2.27713
WBGene00001772	gst-24	F37B1.1	116.084	0.227663	5.06121	4.17e-07	4.11e-05		82.1119	67.6202	66.3148	165.577	172.678	142.202		2.22385
WBGene00005003	spp-18	F27C8.4	603.843	0.142194	8.11044	5.04e-16	3.08e-13		410.559	394.636	319.432	789.676	855.54	853.212		2.22156
WBGene00015052	clec-52	B0218.8	158.894	0.220149	5.20354	1.96e-07	2.12e-05		108.539	96.4419	91.5331	248.366	234.685	173.802		2.21525
WBGene00008944	F19B2.5	F19B2.5	792.672	0.158619	7.23882	4.53e-13	1.48e-10		459.638	486.644	533.321	889.023	1122.41	1265		2.2144
WBGene00019564	K09D9.1	K09D9.1	61.1648	0.303766	3.7171	0.000201526	0.00775177		38.6964	37.6899	38.2945	95.5253	65.9315	90.8512		2.20009
WBGene00001754	gst-6	F11G11.3	116.464	0.231199	4.89234	9.96e-07	8.96e-05		77.3928	84.2481	57.9087	155.388	160.904	162.94		2.1828
WBGene00015988	lido-18	C18H2.1	72.6341	0.268619	4.20168	2.65e-05	0.00150034		46.2469	42.1241	48.5686	90.4307	110.671	97.7638		2.18246
WBGene00021928	Y55F3AM.11	Y55F3AM.11	274.354	0.219728	5.08049	3.76e-07	3.74e-05		198.201	136.349	184	445.785	392.45	289.341		2.17448
WBGene00006986	zip-1	Y75B8A.35	208.69	0.233613	4.6625	3.12e-06	0.000243385		138.741	98.659	161.584	318.418	227.621	307.117		2.13832
WBGene00009957	F53B2.8	F53B2.8	201.529	0.211768	5.12645	2.95e-07	2.98e-05		128.359	110.853	146.64	329.881	230.76	262.679		2.13377
WBGene00018731	F53A9.8	F53A9.8	684.057	0.288833	3.77369	0.000160853	0.00658045		325.616	654.031	333.442	947.611	1220.52	623.121		2.12571
WBGene00022175	tmem-132	Y71H2AM.10	132.48	0.230713	4.5507	5.35e-06	0.000379901		85.8871	84.2481	87.7971	220.345	150.701	165.902		2.08174
WBGene00011733	T12D8.5	T12D8.5	908.056	0.208986	4.92477	8.45e-07	7.71e-05		656.895	626.318	508.102	1510.57	1306.07	840.374		2.04153
WBGene00013763	Y113G7B.14	Y113G7B.14	85.1878	0.27886	3.6883	0.000225757	0.00836806		54.7413	50.9923	62.5788	89.157	111.456	142.202		2.03678
WBGene00001091	drh-2	C01B10.1	274.153	0.235556	4.33268	1.47e-05	0.000910008		168.943	129.698	243.777	333.702	346.14	422.656		2.03256
WBGene00015456	C04G6.6	C04G6.6	112.85	0.220473	4.62521	3.74e-06	0.000282558		71.7299	67.6202	84.0611	147.746	149.916	156.027		2.03073
WBGene00021354	fpn-1.1	Y37E3.16	610.344	0.12883	7.89755	2.84e-15	1.51e-12		405.84	427.892	377.341	863.549	831.993	755.448		2.02382
WBGene00017487	F15E6.6	F15E6.6	253.391	0.158676	6.39494	1.61e-10	3.71e-08		170.83	162.954	169.056	360.449	339.076	317.979		2.02352

### Sheet: Downregulated_usp-14(tm1481)
WormBase gene ID	Gene name	GeneID	Base mean	StdErr	Wald-Stats	P-value	P-adj		N2_EV_1	N2_EV_2	N2_EV_3	usp-14(tm1481)_EV_1	usp-14(tm1481)_EV_2	usp-14(tm1481)_EV_3		Fold change (usp-14(tm1481)/N2)
WBGene00006856	usp-14	C13B4.2	6462.87	0.0921094	-38.5103	0	0		11957.2	12273.6	11491.1	1030.4	1050.19	974.676		0.0855292
WBGene00013101	Y51H4A.5	Y51H4A.5	49.8867	0.432459	-7.95015	1.86e-15	1.04e-12		107.595	92.0078	74.7209	5.09469	7.06409	12.8377		0.0911203
WBGene00022203	Y73B3A.1	Y73B3A.1	2683.46	0.587477	-3.92978	8.5e-05	0.00398469		4376.47	4617.02	4402.93	1278.77	1126.33	299.217		0.201868
WBGene00010411	H25K10.1	H25K10.1	37.4235	0.436505	-5.16761	2.37e-07	2.48e-05		64.1794	52.1008	68.1829	20.3787	7.84899	11.8502		0.217268
WBGene00016577	clec-3	C41H7.7	20.9548	0.538527	-3.93953	8.16e-05	0.00388579		36.8088	27.7132	38.2945	3.82101	10.2037	8.88762		0.222847
WBGene00010123	F55G11.2	F55G11.2	82.9836	0.301608	-5.88501	3.98e-09	6.85e-07		126.471	135.24	125.158	21.6524	43.9543	45.4256		0.287002
WBGene00021342	Y35H6.3	Y35H6.3	78.9068	0.33347	-5.38549	7.22e-08	8.84e-06		108.539	145.217	113.949	42.0312	43.9543	19.7503		0.287556
WBGene00017071	aagr-1	D2096.3	447.551	0.220028	-7.99894	1.25e-15	7.31e-13		593.66	897.907	581.889	225.44	228.406	158.002		0.295086
WBGene00003999	pgp-5	C05A9.1	63.8753	0.3231	-5.34754	8.92e-08	1.06e-05		76.449	106.419	112.081	22.9261	29.8262	35.5505		0.299383
WBGene00015660	catp-3	C09H5.2	567.922	0.208385	-7.61792	2.58e-14	1.13e-11		860.759	782.621	910.661	383.375	263.726	206.39		0.334173
WBGene00010212	fbxa-192	F57G4.8	207.651	0.206857	-7.5947	3.08e-14	1.3e-11		293.526	363.597	273.665	123.546	91.8332	99.7388		0.33855
WBGene00019619	asp-14	K10C2.3	5107.06	0.232186	-6.54419	5.98e-11	1.43e-08		7244.72	8842.73	6628.68	3632.51	2639.62	1654.08		0.348924
WBGene00004728	sax-2	F21H11.2	3899.9	0.213606	-6.95361	3.56e-12	1.04e-09		5354.26	5412.94	6470.83	2898.88	1764.45	1498.06		0.35743
WBGene00008349	CE7X_3.1	CE7X_3.1	45.225	0.370017	-3.88359	0.000102924	0.00462856		65.1232	68.7287	65.3808	17.8314	34.5356	19.7503		0.361975
WBGene00010058	F54E4.2	F54E4.2	283.741	0.1947	-7.50891	5.96e-14	2.28e-11		434.155	363.597	452.062	123.546	144.421	184.665		0.36216
WBGene00015933	C17H12.8	C17H12.8	904.756	0.204908	-7.04625	1.84e-12	5.62e-10		957.972	1594.06	1419.7	406.301	578.471	472.031		0.366793
WBGene00022564	ZC204.14	ZC204.14	216.119	0.20044	-6.90266	5.1e-12	1.45e-09		290.695	372.465	275.533	104.441	123.229	130.352		0.381404
WBGene00000785	cpr-5	W07B8.5	5914.53	0.177981	-7.80949	5.74e-15	2.93e-12		7305.13	9792.73	8591.04	2444.18	3473.18	3880.93		0.381421
WBGene00021055	W06A11.4	W06A11.4	278.034	0.165366	-8.24889	1.6e-16	1.09e-13		419.998	362.489	419.371	142.651	153.84	169.852		0.388019
WBGene00011612	chkr-1	T08D2.7	48.5843	0.326594	-4.07361	4.63e-05	0.00244341		71.7299	64.2946	72.8529	26.7471	32.1809	23.7003		0.395583
WBGene00000218	asp-5	F21F8.3	18541.5	0.175412	-7.2816	3.3e-13	1.12e-10		21561.4	34047.3	23147.6	11891	11050.6	9551.23		0.412574
WBGene00016120	C25H3.11	C25H3.11	266.575	0.261328	-4.74891	2.05e-06	0.000164585		277.482	346.969	497.828	208.882	138.927	129.364		0.425183
WBGene00010659	K08D8.5	K08D8.5	160.102	0.22527	-5.42382	5.83e-08	7.21e-06		186.875	272.698	213.889	82.7886	99.6822	104.676		0.426375
WBGene00019565	cyp-35A3	K09D9.2	119.442	0.243924	-5.02049	5.15e-07	4.93e-05		183.1	180.69	137.3	77.6939	58.8674	79.0011		0.430187
WBGene00015695	ugt-26	C10H11.6	182.246	0.210633	-5.70514	1.16e-08	1.78e-06		215.19	238.333	308.224	110.809	104.392	116.527		0.435483
WBGene00002055	ifc-1	F37B4.2	313.864	0.222721	-5.32785	9.94e-08	1.15e-05		441.705	413.481	454.864	128.641	194.655	249.841		0.437492
WBGene00022221	Y73B3A.20	Y73B3A.20	51.831	0.319408	-3.67748	0.000235553	0.00867855		74.5614	66.5117	74.7209	31.8418	37.6752	25.6753		0.441126
WBGene00005444	srh-237	T05E12.7	146.901	0.241018	-4.85206	1.22e-06	0.000105252		205.752	197.318	207.351	72.5993	76.9201	121.464		0.443929
WBGene00003090	lys-1	Y22F5A.4	4176.72	0.115073	-10.0376	1.04e-23	1.59e-20		5654.39	6452.74	5189.37	2460.73	2677.29	2625.8		0.448867
WBGene00004986	spp-1	T07C4.4	1014.61	0.190831	-6.01799	1.77e-09	3.27e-07		1457.25	1694.94	1045.16	554.047	733.881	602.383		0.450358
WBGene00018237	irg-7	F40F4.6	7986.28	0.158903	-7.23702	4.59e-13	1.48e-10		8924.71	12191.6	11914.3	5804.12	4816.93	4266.06		0.450707
WBGene00022206	Y73B3A.4	Y73B3A.4	262.99	0.210073	-5.43495	5.48e-08	6.84e-06		363.369	375.791	345.584	203.787	171.893	117.514		0.454664
WBGene00020183	T03D3.5	T03D3.5	451.618	0.171675	-6.47366	9.57e-11	2.25e-08		556.851	752.69	543.595	289.123	299.831	267.616		0.462228
WBGene00000784	cpr-4	F44C4.3	1900.38	0.117442	-9.39834	5.54e-21	6.78e-18		2628.52	2715.89	2438.7	1209.99	1324.91	1084.29		0.465005
WBGene00014003	ZK593.3	ZK593.3	147.774	0.266252	-4.05206	5.08e-05	0.00259833		232.178	158.519	211.087	76.4203	80.0597	128.377		0.473353
WBGene00001935	his-61	F55G1.10	230.3	0.239593	-4.36791	1.25e-05	0.0007984		273.706	355.837	299.818	205.061	135.788	111.589		0.486826
WBGene00022205	Y73B3A.3	Y73B3A.3	210.614	0.237129	-4.33535	1.46e-05	0.000908201		340.717	248.31	259.655	136.283	175.032	103.689		0.488998
WBGene00000215	asp-2	T18H9.2	10594.6	0.123861	-8.32649	8.33e-17	5.99e-14		12775.5	16473.8	13433.9	7231.91	6538.21	7114.05		0.489283
WBGene00010658	K08D8.4	K08D8.4	139.746	0.204239	-5.04624	4.51e-07	4.34e-05		184.988	172.93	204.549	91.7043	85.554	98.7513		0.490713
WBGene00010989	R03D7.2	R03D7.2	640.966	0.132709	-7.71058	1.25e-14	5.89e-12		803.186	956.659	819.128	413.943	445.038	407.843		0.491212
WBGene00013508	Y71A12B.11	Y71A12B.11	357.541	0.270661	-3.76024	0.000169751	0.00680784		671.996	343.644	418.437	312.049	186.806	212.315		0.495908
