## Supplementary material for "Deubiquitinase USP-14 controls intestinal distension-induced immune activation in *Caenorhabditis elegans* via Wnt/β-catenin signaling": Table S5

### Sheet: Data information
						This table presents the statistical data for all replicates of the survival curves.

### Sheet: Figure 1H,I,L,M
	Experiment #	Strain	Genotype	Diet	Mean survival	# Deaths/total before censoring	Control for comparison	p value with respect to control	% Survival extension (compared to control)	Pathogen	Remarks
Figure 1H	1	JIN810	clec-60p::gfp	E. coli OP50	52	101/105		p<0.001		Pseudomonas aeruginosa PA14	same as Figure 1L, 2D, 2H
		JSJ19	usp-14(jsn19);clec-60p::gfp	E. coli OP50	42	99/105	clec-60p::gfp	p<0.001	-19.23		same as Figure 1L, 2D, 2H
		usp-14(tm1481);clec-60p::gfp	usp-14(tm1481);clec-60p::gfp	E. coli OP50	40	98/105		p<0.001	-23
	2	JIN810	clec-60p::gfp	E. coli OP50	56	94/105		p<0.001			same as Figure 1L, 2D, 2H
		JSJ19	usp-14(jsn19);clec-60p::gfp	E. coli OP50	44	96/105	clec-60p::gfp	p<0.001	-21		same as Figure 1L, 2D, 2H
		usp-14(tm1481);clec-60p::gfp	usp-14(tm1481);clec-60p::gfp	E. coli OP50	40	100/105		p<0.001	-28
	3	JIN810	clec-60p::gfp	E. coli OP50	56	88/105		p<0.001			same as Figure 1L, 2D, 2H
		JSJ19	usp-14(jsn19);clec-60p::gfp	E. coli OP50	42	97/105	clec-60p::gfp	p<0.001	-25		same as Figure 1L, 2D, 2H
		usp-14(tm1481);clec-60p::gfp	usp-14(tm1481);clec-60p::gfp	E. coli OP50	42	90/105		p<0.001	-25
Figure 1I	1	JIN810	clec-60p::gfp	E. coli OP50	68	97/105		p<0.001		Staphylococcus aureus NCTC8325	same as Figure 1M, 2E, 2I
		JSJ19	usp-14(jsn19);clec-60p::gfp	E. coli OP50	42	105/105	clec-60p::gfp	p<0.001	-38.2		same as Figure 1M, 2E, 2I
		usp-14(tm1481);clec-60p::gfp	usp-14(tm1481);clec-60p::gfp	E. coli OP50	42	105/105		p<0.001	-38.2
	2	JIN810	clec-60p::gfp	E. coli OP50	58	68/70		p<0.001			same as Figure 1M, 2E, 2I
		JSJ19	usp-14(jsn19);clec-60p::gfp	E. coli OP50	36	105/105	clec-60p::gfp	p<0.001	-37.9		same as Figure 1M, 2E, 2I
		usp-14(tm1481);clec-60p::gfp	usp-14(tm1481);clec-60p::gfp	E. coli OP50	42	105/105		p<0.001	-27.5
	3	JIN810	clec-60p::gfp	E. coli OP50	64	61/70		p<0.001			same as Figure 1M, 2E, 2I
		JSJ19	usp-14(jsn19);clec-60p::gfp	E. coli OP50	44	105/105	clec-60p::gfp	p<0.001	-31.2		same as Figure 1M, 2E, 2I
		usp-14(tm1481);clec-60p::gfp	usp-14(tm1481);clec-60p::gfp	E. coli OP50	44	105/105		p<0.001	-31.2
Figure 1L	1	JIN810	clec-60p::gfp	E. coli OP50	52	101/105		p<0.001		Pseudomonas aeruginosa PA14	same as Figure 1H, 2D, 2H
		JSJ19	usp-14(jsn19);clec-60p::gfp	E. coli OP50	42	99/105	clec-60p::gfp	p<0.001	-19.23		same as Figure 1H, 2D, 2H
		usp-14p::usp-14;usp-14(tm1481);clec-60p::gfp	usp-14p::usp-14;usp-14(tm1481);clec-60p::gfp	E. coli OP50	54	98/105		ns	3.84
	2	JIN810	clec-60p::gfp	E. coli OP50	56	94/105		p<0.001			same as Figure 1H, 2D, 2H
		JSJ19	usp-14(jsn19);clec-60p::gfp	E. coli OP50	44	96/105	clec-60p::gfp	p<0.001	-21		same as Figure 1H, 2D, 2H
		usp-14p::usp-14;usp-14(tm1481);clec-60p::gfp	usp-14p::usp-14;usp-14(tm1481);clec-60p::gfp	E. coli OP50	52	101/105		p<0.05	-7
	3	JIN810	clec-60p::gfp	E. coli OP50	56	88/105		p<0.001			same as Figure 1H, 2D, 2H
		JSJ19	usp-14(jsn19);clec-60p::gfp	E. coli OP50	42	97/105	clec-60p::gfp	p<0.001	-25		same as Figure 1H, 2D, 2H
		usp-14p::usp-14;usp-14(tm1481);clec-60p::gfp	usp-14p::usp-14;usp-14(tm1481);clec-60p::gfp	E. coli OP50	54	102/105		ns	-3
Figure 1M	1	JIN810	clec-60p::gfp	E. coli OP50	68	97/105		p<0.001		Staphylococcus aureus NCTC8325	same as Figure 1I, 2E, 2I
		JSJ19	usp-14(jsn19);clec-60p::gfp	E. coli OP50	42	105/105	clec-60p::gfp	p<0.001	-38.2		same as Figure 1I, 2E, 2I
		usp-14p::usp-14;usp-14(tm1481);clec-60p::gfp	usp-14p::usp-14;usp-14(tm1481);clec-60p::gfp	E. coli OP50	58	59/60		p<0.05	-14.7
	2	JIN810	clec-60p::gfp	E. coli OP50	58	68/70		p<0.001			same as Figure 1I, 2E, 2I
		JSJ19	usp-14(jsn19);clec-60p::gfp	E. coli OP50	36	105/105	clec-60p::gfp	p<0.001	-37.9		same as Figure 1I, 2E, 2I
		usp-14p::usp-14;usp-14(tm1481);clec-60p::gfp	usp-14p::usp-14;usp-14(tm1481);clec-60p::gfp	E. coli OP50	54	60/60		p<0.01	-6
	3	JIN810	clec-60p::gfp	E. coli OP50	64	61/70		p<0.001			same as Figure 1I, 2E, 2I
		JSJ19	usp-14(jsn19);clec-60p::gfp	E. coli OP50	44	105/105	clec-60p::gfp	p<0.001	-31.2		same as Figure 1I, 2E, 2I
		usp-14p::usp-14;usp-14(tm1481);clec-60p::gfp	usp-14p::usp-14;usp-14(tm1481);clec-60p::gfp	E. coli OP50	56	30/30		p<0.01	-12.5

### Sheet: Figure 2 D,E,H,I
	Experiment #	Strain	Genotype	Diet	Mean survival	# Deaths/total before censoring	Control for comparison	p value with respect to control	% Survival extension (compared to control)	Pathogen	Remarks
Figure 2D	1	JIN810	clec-60p::gfp	E. coli OP50	52	101/105		p<0.001		Pseudomonas aeruginosa PA14	same as Figure 1H, 1L, 2H
		JSJ19	usp-14(jsn19);clec-60p::gfp	E. coli OP50	42	99/105	clec-60p::gfp	p<0.001	-19.23		same as Figure 1H, 1L, 2H
		rgef-1p::usp-14;usp-14(tm1481);clec-60p::gfp	rgef-1p::usp-14;usp-14(tm1481);clec-60p::gfp	E. coli OP50	48	96/105		ns	-7
	2	JIN810	clec-60p::gfp	E. coli OP50	56	94/105		p<0.001			same as Figure 1H, 1L, 2H
		JSJ19	usp-14(jsn19);clec-60p::gfp	E. coli OP50	44	96/105	clec-60p::gfp	p<0.001	-21		same as Figure 1H, 1L, 2H
		rgef-1p::usp-14;usp-14(tm1481);clec-60p::gfp	rgef-1p::usp-14;usp-14(tm1481);clec-60p::gfp	E. coli OP50	48	94/105		p<0.001	-14.2
	3	JIN810	clec-60p::gfp	E. coli OP50	56	88/105		p<0.001			same as Figure 1H, 1L, 2H
		JSJ19	usp-14(jsn19);clec-60p::gfp	E. coli OP50	42	97/105	clec-60p::gfp	p<0.001	-25		same as Figure 1H, 1L, 2H
		rgef-1p::usp-14;usp-14(tm1481);clec-60p::gfp	rgef-1p::usp-14;usp-14(tm1481);clec-60p::gfp	E. coli OP50	50	101/105		p<0.001	-10.7
Figure 2E	1	JIN810	clec-60p::gfp	E. coli OP50	68	97/105		p<0.001		Staphylococcus aureus NCTC8325	same as Figure 1I, 1M, 2I
		JSJ19	usp-14(jsn19);clec-60p::gfp	E. coli OP50	42	105/105	clec-60p::gfp	p<0.001	-38.2		same as Figure 1I, 1M, 2I
		rgef-1p::usp-14;usp-14(tm1481);clec-60p::gfp	rgef-1p::usp-14;usp-14(tm1481);clec-60p::gfp	E. coli OP50	40	105/105		p<0.001	-41
	2	JIN810	clec-60p::gfp	E. coli OP50	58	68/70		p<0.001			same as Figure 1I, 1M, 2I
		JSJ19	usp-14(jsn19);clec-60p::gfp	E. coli OP50	36	105/105	clec-60p::gfp	p<0.001	-37.9		same as Figure 1I, 1M, 2I
		rgef-1p::usp-14;usp-14(tm1481);clec-60p::gfp	rgef-1p::usp-14;usp-14(tm1481);clec-60p::gfp	E. coli OP50	36	90/90		p<0.001	-37.9
	3	JIN810	clec-60p::gfp	E. coli OP50	64	61/70		p<0.001			same as Figure 1I, 1M, 2I
		JSJ19	usp-14(jsn19);clec-60p::gfp	E. coli OP50	44	105/105	clec-60p::gfp	p<0.001	-31.2		same as Figure 1I, 1M, 2I
		rgef-1p::usp-14;usp-14(tm1481);clec-60p::gfp	rgef-1p::usp-14;usp-14(tm1481);clec-60p::gfp	E. coli OP50	42	90/90		p<0.001	-34.3
Figure 2H	1	JIN810	clec-60p::gfp	E. coli OP50	52	101/105		p<0.001		Pseudomonas aeruginosa PA14	same as Figure 1H, 1L, 2D
		JSJ19	usp-14(jsn19);clec-60p::gfp	E. coli OP50	42	99/105	clec-60p::gfp	p<0.001	-19.23		same as Figure 1H, 1L, 2D
		vha-6p::usp-14;usp-14(tm1481);clec-60p::gfp	vha-6p::usp-14;usp-14(tm1481);clec-60p::gfp	E. coli OP50	52	102/105		ns	0
	2	JIN810	clec-60p::gfp	E. coli OP50	56	94/105		p<0.001			same as Figure 1H, 1L, 2D
		JSJ19	usp-14(jsn19);clec-60p::gfp	E. coli OP50	44	96/105	clec-60p::gfp	p<0.001	-21		same as Figure 1H, 1L, 2D
		vha-6p::usp-14;usp-14(tm1481);clec-60p::gfp	vha-6p::usp-14;usp-14(tm1481);clec-60p::gfp	E. coli OP50	56	99/105		ns	0
	3	JIN810	clec-60p::gfp	E. coli OP50	56	88/105		p<0.001			same as Figure 1H, 1L, 2D
		JSJ19	usp-14(jsn19);clec-60p::gfp	E. coli OP50	42	97/105	clec-60p::gfp	p<0.001	-25		same as Figure 1H, 1L, 2D
		vha-6p::usp-14;usp-14(tm1481);clec-60p::gfp	vha-6p::usp-14;usp-14(tm1481);clec-60p::gfp	E. coli OP50	56	97/105		ns	0
Figure 2I	1	JIN810	clec-60p::gfp	E. coli OP50	68	97/105		p<0.001		Staphylococcus aureus NCTC8325	same as Figure 1I, 1M, 2E
		JSJ19	usp-14(jsn19);clec-60p::gfp	E. coli OP50	42	105/105	clec-60p::gfp	p<0.001	-38.2		same as Figure 1I, 1M, 2E
		vha-6p::usp-14;usp-14(tm1481);clec-60p::gfp	vha-6p::usp-14;usp-14(tm1481);clec-60p::gfp	E. coli OP50	60	103/105		p<0.001	-11.7
	2	JIN810	clec-60p::gfp	E. coli OP50	58	68/70		p<0.001			same as Figure 1I, 1M, 2E
		JSJ19	usp-14(jsn19);clec-60p::gfp	E. coli OP50	36	105/105	clec-60p::gfp	p<0.001	-37.9		same as Figure 1I, 1M, 2E
		vha-6p::usp-14;usp-14(tm1481);clec-60p::gfp	vha-6p::usp-14;usp-14(tm1481);clec-60p::gfp	E. coli OP50	56	90/90		ns	-3
	3	JIN810	clec-60p::gfp	E. coli OP50	64	61/70		p<0.001			same as Figure 1I, 1M, 2E
		JSJ19	usp-14(jsn19);clec-60p::gfp	E. coli OP50	44	105/105	clec-60p::gfp	p<0.001	-31.2		same as Figure 1I, 1M, 2E
		vha-6p::usp-14;usp-14(tm1481);clec-60p::gfp	vha-6p::usp-14;usp-14(tm1481);clec-60p::gfp	E. coli OP50	62	90/90		ns	-3

### Sheet: Figure 4C,D,E,F
	Experiment #	Strain	Genotype	RNAi	Mean survival	# Deaths/total before censoring	Control for comparison	p value with respect to control	% Survival extension (compared to control)	Pathogen
Figure 4C	1	wild type	N2	EV	46	85/105				Pseudomonas aeruginosa PA14
		wild type	N2	bar-1	28	30/30	EV	p<0.001	-39
	2	wild type	N2	EV	54	39/60
		wild type	N2	bar-1	38	71/90	EV	p<0.001	-29
	3	wild type	N2	EV	62	21/30
		wild type	N2	bar-1	40	61/90	EV	p<0.01	-35
Figure 4D	1	usp-14(tm1481)	usp-14(tm1481)	EV	36	104/105
		usp-14(tm1481)	usp-14(tm1481)	bar-1	36	105/105	EV	ns	0	Pseudomonas aeruginosa PA14
	2	usp-14(tm1481)	usp-14(tm1481)	EV	38.5	87/105
		usp-14(tm1481)	usp-14(tm1481)	bar-1	38.8	85/105	EV	ns	0.77
	3	usp-14(tm1481)	usp-14(tm1481)	EV	36	90/90
		usp-14(tm1481)	usp-14(tm1481)	bar-1	36	90/90	EV	ns	0
Figure 4E	1	wild type	N2	EV	64	77/90
		wild type	N2	bar-1	42	90/90	EV	p<0.001	-34	Staphylococcus aureus NCTC8325
	2	wild type	N2	EV	42	90/90
		wild type	N2	bar-1	32	90/90	EV	p<0.05	-23
	3	wild type	N2	EV	44	90/90
		wild type	N2	bar-1	32	90/90	EV	p<0.001	-27
Figure 4F	1	usp-14(tm1481)	usp-14(tm1481)	EV	32	90/90
		usp-14(tm1481)	usp-14(tm1481)	bar-1	32	90/90	EV	ns	0	Staphylococcus aureus NCTC8325
	2	usp-14(tm1481)	usp-14(tm1481)	EV	24	90/90
		usp-14(tm1481)	usp-14(tm1481)	bar-1	24.5	78/78	EV	ns	2.08
	3	usp-14(tm1481)	usp-14(tm1481)	EV	28	90/90
		usp-14(tm1481)	usp-14(tm1481)	bar-1	32	78/78	EV	ns	14

### Sheet: Figure S1 C
	Experiment #	Strain	Genotype	RNAi	Mean survival	# Deaths/total before censoring	Control for comparison	p value with respect to control	% Survival extension (compared to control)	Pathogen
	1	wild-type	N2	EV	50	85/90				Pseudomonas aeruginosa PA14
				cec-10	40	90/90	EV	p<0.05	-20
	2	wild-type	N2	EV	50.5	81/90
				cec-10	40	90/90	EV	p<0.01	-20.7
	3	wild-type	N2	EV	50	90/90
				cec-10	38	90/90	EV	p<0.01	-24

### Sheet: Figure S5A,B,C,D,E,F
	Experiment #	Strain	Genotype	DIET	Mean survival	# Deaths/total before censoring	Control for comparison	p value with respect to control	% Survival extension (compared to control)	Pathogen
Figure S5A	1	hlh-30(tm1978);clec-60p::gfp	hlh-30(tm1978);clec-60p::gfp	E. coli OP50	34	90/90				Pseudomonas aeruginosa PA14
		hlh-30(tm1978);usp-14(tm1481)clec-60p::gfp	hlh-30(tm1978);usp-14(tm1481)clec-60p::gfp	E. coli OP50	28	90/90	hlh-30(tm1978);clec-60p::gfp	p<0.001	-17
	2	hlh-30(tm1978);clec-60p::gfp	hlh-30(tm1978);clec-60p::gfp	E. coli OP50	38	90/90
		hlh-30(tm1978);usp-14(tm1481)clec-60p::gfp	hlh-30(tm1978);usp-14(tm1481)clec-60p::gfp	E. coli OP50	28.5	90/90	hlh-30(tm1978);clec-60p::gfp	p<0.001	-25
	3	hlh-30(tm1978);clec-60p::gfp	hlh-30(tm1978);clec-60p::gfp	E. coli OP50	40.5	90/90
		hlh-30(tm1978);usp-14(tm1481)clec-60p::gfp	hlh-30(tm1978);usp-14(tm1481)clec-60p::gfp	E. coli OP50	32	90/90	hlh-30(tm1978);clec-60p::gfp	p<0.001	-20
Figure S5B	1	nhr-49(nr2041);clec-60p::gfp	nhr-49(nr2041);clec-60p::gfp	E. coli OP50	32	90/90				Pseudomonas aeruginosa PA14
		nhr-49(nr2041);usp-14(tm1481)clec-60p::gfp	nhr-49(nr2041);usp-14(tm1481)clec-60p::gfp	E. coli OP50	26	90/90	nhr-49(nr2041);clec-60p::gfp	p<0.01	-18.75
	2	nhr-49(nr2041);clec-60p::gfp	nhr-49(nr2041);clec-60p::gfp	E. coli OP50	28	90/90
		nhr-49(nr2041);usp-14(tm1481)clec-60p::gfp	nhr-49(nr2041);usp-14(tm1481)clec-60p::gfp	E. coli OP50	26.5	91/91	nhr-49(nr2041);clec-60p::gfp	ns	-5
	3	nhr-49(nr2041);clec-60p::gfp	nhr-49(nr2041);clec-60p::gfp	E. coli OP50	36	90/90
		nhr-49(nr2041);usp-14(tm1481)clec-60p::gfp	nhr-49(nr2041);usp-14(tm1481)clec-60p::gfp	E. coli OP50	30	91/91	nhr-49(nr2041);clec-60p::gfp	p<0.001	-16.6
Figure S5C	1	pmk-1(km25);clec-60p::gfp	pmk-1(km25);clec-60p::gfp	E. coli OP50	22	89/90				Pseudomonas aeruginosa PA14
		pmk-1(km25);usp-14(tm1481)clec-60p::gfp	pmk-1(km25);usp-14(tm1481)clec-60p::gfp	E. coli OP50	18.5	90/90	pmk-1(km25);clec-60p::gfp	p<0.01	-15.9
	2	pmk-1(km25);clec-60p::gfp	pmk-1(km25);clec-60p::gfp	E. coli OP50	20.5	90/90
		pmk-1(km25);usp-14(tm1481)clec-60p::gfp	pmk-1(km25);usp-14(tm1481)clec-60p::gfp	E. coli OP50	18	90/90	pmk-1(km25);clec-60p::gfp	p<0.01	-12
	3	pmk-1(km25);clec-60p::gfp	pmk-1(km25);clec-60p::gfp	E. coli OP50	24	90/90
		pmk-1(km25);usp-14(tm1481)clec-60p::gfp	pmk-1(km25);usp-14(tm1481)clec-60p::gfp	E. coli OP50	18	90/90	pmk-1(km25);clec-60p::gfp	p<0.001	-25
Figure S5D	1	hlh-30(tm1978);clec-60p::gfp	hlh-30(tm1978);clec-60p::gfp	E. coli OP50	36	90/90				Staphylococcus aureus NCTC8325
		hlh-30(tm1978);usp-14(tm1481)clec-60p::gfp	hlh-30(tm1978);usp-14(tm1481)clec-60p::gfp	E. coli OP50	30	84/90	hlh-30(tm1978);clec-60p::gfp	p<0.001	-16.6
	2	hlh-30(tm1978);clec-60p::gfp	hlh-30(tm1978);clec-60p::gfp	E. coli OP50	34	90/90
		hlh-30(tm1978);usp-14(tm1481)clec-60p::gfp	hlh-30(tm1978);usp-14(tm1481)clec-60p::gfp	E. coli OP50	28	60/60	hlh-30(tm1978);clec-60p::gfp	p<0.001	-17
	3	hlh-30(tm1978);clec-60p::gfp	hlh-30(tm1978);clec-60p::gfp	E. coli OP50	38	84/90
		hlh-30(tm1978);usp-14(tm1481)clec-60p::gfp	hlh-30(tm1978);usp-14(tm1481)clec-60p::gfp	E. coli OP50	28	60/60	hlh-30(tm1978);clec-60p::gfp	p<0.001	-26
Figure S5E	1	nhr-49(nr2041);clec-60p::gfp	nhr-49(nr2041);clec-60p::gfp	E. coli OP50	42	75/90				Staphylococcus aureus NCTC8325
		nhr-49(nr2041);usp-14(tm1481)clec-60p::gfp	nhr-49(nr2041);usp-14(tm1481)clec-60p::gfp	E. coli OP50	18	90/90	nhr-49(nr2041);clec-60p::gfp	p<0.001	-57
	2	nhr-49(nr2041);clec-60p::gfp	nhr-49(nr2041);clec-60p::gfp	E. coli OP50	38	90/90
		nhr-49(nr2041);usp-14(tm1481)clec-60p::gfp	nhr-49(nr2041);usp-14(tm1481)clec-60p::gfp	E. coli OP50	22	90/90	nhr-49(nr2041);clec-60p::gfp	p<0.001	-42
	3	nhr-49(nr2041);clec-60p::gfp	nhr-49(nr2041);clec-60p::gfp	E. coli OP50	24	90/90
		nhr-49(nr2041);usp-14(tm1481)clec-60p::gfp	nhr-49(nr2041);usp-14(tm1481)clec-60p::gfp	E. coli OP50	10	90/90	nhr-49(nr2041);clec-60p::gfp	p<0.001	-58
Figure S5F	1	pmk-1(km25);clec-60p::gfp	pmk-1(km25);clec-60p::gfp	E. coli OP50	26	89/90				Staphylococcus aureus NCTC8325
		pmk-1(km25);usp-14(tm1481)clec-60p::gfp	pmk-1(km25);usp-14(tm1481)clec-60p::gfp	E. coli OP50	14	90/90	pmk-1(km25);clec-60p::gfp	p<0.001	-46
	2	pmk-1(km25);clec-60p::gfp	pmk-1(km25);clec-60p::gfp	E. coli OP50	24	90/90
		pmk-1(km25);usp-14(tm1481)clec-60p::gfp	pmk-1(km25);usp-14(tm1481)clec-60p::gfp	E. coli OP50	12	90/90	pmk-1(km25);clec-60p::gfp	p<0.001	-50
	3	pmk-1(km25);clec-60p::gfp	pmk-1(km25);clec-60p::gfp	E. coli OP50	16	90/90
		pmk-1(km25);usp-14(tm1481)clec-60p::gfp	pmk-1(km25);usp-14(tm1481)clec-60p::gfp	E. coli OP50	8	90/90	pmk-1(km25);clec-60p::gfp	p<0.001	-50
